# Population size interacts with reproductive longevity to shape the germline mutation rate

**DOI:** 10.1101/2023.12.06.570457

**Authors:** Luke Zhu, Annabel Beichman, Kelley Harris

## Abstract

Mutation rates vary across the tree of life by many orders of magnitude, with lower mutation rates in species that reproduce quickly and maintain large effective population sizes. A compelling explanation for this trend is that large effective population sizes facilitate selection against weakly deleterious “mutator alleles” such as variants that interfere with the molecular efficacy of DNA repair. However, in multicellular organisms, the relationship of the mutation rate to DNA repair efficacy is complicated by variation in reproductive age. Long generation times leave more time for mutations to accrue each generation, and late reproduction likely amplifies the fitness consequences of any DNA repair defect that creates extra mutations in the sperm or eggs. Here, we present theoretical and empirical evidence that a long generation time amplifies the strength of selection for low mutation rates in the spermatocytes and oocytes. This leads to the counterintuitive prediction that the species with the highest germline mutation rates per generation are also the species with most effective mechanisms for DNA proofreading and repair in their germ cells. In contrast, species with different generation times accumulate similar mutation loads during embryonic development. Our results parallel recent findings that the longest-lived species have the lowest mutation rates in adult somatic tissues, potentially due to selection to keep the lifetime mutation load below a harmful threshold.

**Significance Statement:** All cells accumulate mutations due to DNA damage and replication errors. When mutations occur in germ tissues including sperm, eggs, and the early embryo, they create changes in the gene pool that can be passed down to future generations. Here, we examine how rates of germline mutations vary within and between mammalian species, and we find that species which reproduce at older ages tend to accumulate fewer mutations per year in their sperm and eggs. This finding suggests that the evolution of humans’ long reproductive lifespan created evolutionary pressure to improve the fidelity of DNA maintenance in germ tissues, paralleling the pressure to avoid accumulating too many mutations in the body over a long lifespan.
