## Supplemental Table 1 for "Population size interacts with reproductive longevity to shape the germline mutation rate"

### Sheet: Sheet1
y	x	lambda	lambda 95% CI low	lambda 95% CI high	lambda (min)	lambda (max)	p value of lambda = 1e-6	p value of lambda = 1	intercept	slope	p value of hypothesis intercept =0	p value of hypothesis slope = 0
log(germline mutation rate (/bp/year)	log(Ne * generation_time (year))	0.917714	0.574758	0.982193	1e-06	1	3.54087e-05	2.66454e-15	-4.68892	-0.707157	1.46549e-14	5.4623e-14
log(Ne)	log(generation_time)	0.944094	0.657676	0.985228	1e-06	1	0.00971669	5.67413e-12	5.39197	-0.487426	0	4.8756e-05
log(germline mutation rate (/bp/generation)	log(generation time)	0.959881	0.844558	0.985968	1e-06	1	0.0200602	4.56302e-14	-8.29605	0.21525	0	0.00663725
log(embryonic mutation rate /bp/generation)	log(generation_time)	1e-06	NA	NA	1e-06	1	1	0.0591043	-8.42435	0.119014	3.44481e-10	0.141854
log(gamete_mutation_rate_after_puberty /bp/year)	log(generation_time)	1e-06	NA	0.763179	1e-06	1	1	0.00619157	-8.9127	-0.510969	5.60881e-08	0.0511389
log(mutation rate /bp/generation)	log(generation time)	1e-06	NA	NA	1e-06	1	1	0.21319	-8.32352	0.205088	2.29593e-09	0.0921096
